# *Mycobacterium tuberculosis* SufR Responds to Nitric oxide via its 4Fe-4S cluster and Regulates Fe-S cluster Biogenesis for Persistence in Mice

**DOI:** 10.1101/2020.08.10.245365

**Authors:** Kushi Anand, Ashutosh Tripathi, Kaustubh Shukla, Nitish Malhotra, Anil Kumar Jamithireddy, Rajiv Kumar Jha, Susmit Narayan Chaudhury, Raju S Rajmani, Arati Ramesh, Valakunja Nagaraja, Balasubramanian Gopal, Ganesh Nagaraju, Aswin Sai Narain Seshayee, Amit Singh

**Author notes:** **Correspondence** Amit Singh, Ph.D Associate Professor Wellcome Trust-India Alliance Senior Fellow Department of Microbiology and Cell Biology (MCBL) Centre for Infectious Disease Research (CIDR) Indian Institute of Science (IISc) Bangalore-12.

## Abstract

The persistence of *Mycobacterium tuberculosis* (*Mtb*) is a major problem in managing tuberculosis (TB). Host-generated nitric oxide (NO) is perceived as one of the signals by *Mtb* to reprogram metabolism and respiration for persistence. However, the mechanisms involved in NO sensing and reorganizing *Mtb*’s physiology are not fully understood. Since NO damages Fe-S clusters of essential enzymes, the mechanism(s) involved in regulating iron-sulfur (Fe-S) cluster biogenesis could help *Mtb* persist in host tissues. Here, we show that a transcription factor SufR (Rv1460) senses NO via its 4Fe-4S cluster and promotes persistence of *Mtb* by mobilizing the Fe-S cluster biogenesis system; *suf* operon (*Rv1460-Rv1466*). Analysis of anaerobically purified SufR by UV-visible spectroscopy, circular dichroism, and iron-sulfide estimation confirms the presence of a 4Fe-4S cluster. Atmospheric O_2_ and H_2_O_2_ gradually degrade the 4Fe-4S cluster of SufR. Furthermore, electron paramagnetic resonance (EPR) analysis demonstrates that NO directly targets SufR 4Fe-4S cluster by forming a protein-bound dinitrosyl-iron-dithiol complex. DNase I footprinting, gel-shift, and *in vitro* transcription assays confirm that SufR directly regulates the expression of the *suf* operon in response to NO. Consistent with this, RNA-sequencing of *Mtb*Δ*sufR* demonstrates deregulation of the *suf* operon under NO stress. Strikingly, NO inflicted irreversible damage upon Fe-S clusters to exhaust respiratory and redox buffering capacity of *Mtb* Δ*sufR*. Lastly, *Mtb*Δ *sufR* failed to recover from a NO-induced non-growing state and displayed persistence defect inside immune-activated macrophages and murine lungs in a NO-dependent manner. Data suggest that SufR is a sensor of NO that supports persistence by reprogramming Fe-S cluster metabolism and bioenergetics.

**Highlights:**

i. *Mycobacterium tuberculosis* (*Mtb*) induces the expression of *suf* operon for Fe-S cluster biogenesis in response to nitric oxide (NO).
ii. We found that a transcription factor SufR senses NO via its 4Fe-4S cluster and regulates the expression of the *suf* operon for Fe-S cluster biogenesis.
iii. SufR-regulated Fe-S cluster biogenesis confers respiratory and redox features that promote recovery of *Mtb* from NO stress.
iv. SufR activity is required to support the NO-dependent persistence of *Mtb* in macrophages and mice.
