## Supplementary material for "*Mycobacterium tuberculosis* SufR Responds to Nitric oxide via its 4Fe-4S cluster and Regulates Fe-S cluster Biogenesis for Persistence in Mice": Table S2

### Sheet: table S2
Supplementary Table S2: Sequences of primers used in this study
No	Oligo Name	5'<-----Sequence----->3'
1	FP UDsufR RT	CCATTGTGCGCTTGCTGCTG
2	RP UDsufR RT	TCGATCAGCGCGTCCAGATG
3	FP sufR RT	GCGCCGTATCGACGCCATCC
4	RP sufR RT	GCTTTGCTGAGCGCCGTTGC
5	FP Rv1461 RT	GCGACATCTCCGCGAAGAAG
6	RP Rv1461 RT	AATCGATGCCATCGAGGTTGG
7	FP Rv1462 RT	CGACGAGATCTGGCGGTTC
8	RP Rv1462 RT	ACGGTCTGGGTGTATACG
9	FP Rv1463 RT	ACCACGAGATCCCGATCCTG
10	RP Rv1463 RT	CGTAGGACAGCGTCGACTTG
11	FP Rv1464 RT	GTGGAAACCCGTTGGCG
12	RP Rv1464 RT	TTGGACGCGGTCAGGAACTC
13	FP Rv1465 RT	ACCAGGGTCACCGACGTTTC
14	RP Rv1465 RT	ACGCGTTGTCCGATTACCTG
15	FP Rv1466 RT	TGGTCTACGGCTTGGACGTG
16	RP Rv1466 RT	CGCGACTGATCCTCGATGAC
17	Rv1466_CRSPRiOligo_1	GGGAGCACGTCCAAGCCGTAGACC
18	Rv1466_CRSPRiOligo_2	AAACGGTCTACGGCTTGGACGTGC
19	Rv1466_CRSPRiOligo_3	GGGAGCGGGCACGCCGCCGACGTG
20	Rv1466_CRSPRiOligo_4	AAACCACGTCGGCGGCGTGCCCGC
21	FPpET28asufR	GTGAAAATCCCGGCGGTCTC
22	RPpET28asufR	TCATCGGGACGCTCCTTCGGTGC
23	FPSufR_SDM C175A	GGT GTG CAA ATC GCC CAG CAC CAT TGC C
24	RPSufR_SDM C175A	GGC AAT GGT GCT GGG CGA TTT GCA CAC C
25	RPSufR_SDM C179A	CAA ATC GCC CAG CAC CAT GCC CCG GTA TCC CAT GTC GC
26	RPSufR_SDM C179A	GCG ACA TGG GAT ACC GGG GCA TGG TGC TGG GCG ATT TG
27	RPSufR_SDM C192A	GGA ATT CCC CGA ATT GGC CGA AAC CGA GCA G
28	RPSufR_SDM C192A	CTG CTC GGT TTC GGC CAA TTC GGG GAA TTC C
29	FP1_KAMHM_sufR_pcv125	ATCGAAGCTTGTCCGTCCCTGCCGATCTCAC
30	RP1_KAMHM_sufR_pcv125	ATGCGGTACCAACGCTCTTGCTGGCCTCTG
